# Spatially-explicit genomics of *An. gambiae s.l* uncovers fine-scale population structure and mechanisms of insecticide resistance

**DOI:** 10.1101/2025.06.13.655782

**Authors:** Sanjay C Nagi, John Essandoh, Nicholas Ato-Egyir, Eric R Lucas, Alistair Miles, Kwame Desewu, Ignatius Williams, Alexander Egyir-Yawson, Luigi Sedda, David Weetman, Martin J Donnelly

## Abstract

Progress in malaria control in sub-Saharan Africa is stalling, partly due to the spread of insecticide resistance in *Anopheles* vectors. Monitoring the evolution of insecticide resistance alleles and their spatial heterogeneity is important for malaria control programmes, and genomic surveillance has emerged as a pivotal tool for this purpose. Earlier genomics research has typically employed convenience-based sampling, and research has yet to be performed to optimise sampling regimens for malaria vector genomics. In an earlier study, we developed a spatially explicit sampling framework that considers the underlying ecology to enable sampling mosquitoes with reduced bias. We applied this framework to sample and perform whole-genome sequencing on 485 individual specimens of *An. gambiae s.l* mosquitoes from Obuasi, central Ghana, an area with extensive gold mining activities. In this region, *An. gambiae s.l* have been documented as highly resistant to multiple insecticides, including pyrethroids used for the treatment of bed-nets. High resolution of fine-scale population structure enabled the detection of isolation-by-distance in *An. coluzzii* in Obuasi, whilst finding that at this scale, geographic distance, rather than the underlying habitat, drives population structure. We examine methods to estimate mosquito kinship, demonstrating that polymorphic chromosomal inversions significantly confound established analytical tools, while revealing how the mosquito’s chromosome architecture generates high variance in genetic relatedness among kin. Using genome-wide selection scans and clustering, we discover the novel mutations *Gste2-*F120L and *Cyp9K1*-N224I in detoxification enzymes that are driving selective sweeps, likely in response to insecticidal pressure. We find that the frequencies of some resistance variants are associated with artisanal-gold mines, and elucidate the continued evolution of the *Voltage-gated sodium channel*, the target of pyrethroid insecticides. Overall, we show that sampling vectors strategically may enhance our ability to perform effective genomic surveillance.
