## Supplementary Table 2 for "Spatially-explicit genomics of *An. gambiae s.l* uncovers fine-scale population structure and mechanisms of insecticide resistance"

### Sheet: Sheet1
	location2	inversion	total_alleles	inverted_alleles	allele_frequency
0	Adansi Apagya	2La	30	7	0.23
1	Adansi Apagya	2Rb	30	1	0.03
2	Adansi-Krom	2La	12	2	0.17
3	Adansi-Krom	2Rb	12	0	0
4	Adumanu	2La	10	1	0.1
5	Adumanu	2Rb	10	0	0
6	Anhwiaso	2La	4	0	0
7	Anhwiaso	2Rb	4	0	0
8	Ankaako	2La	24	9	0.38
9	Ankaako	2Rb	24	2	0.08
10	Annorkrom	2La	92	33	0.36
11	Annorkrom	2Rb	92	2	0.02
12	Anwona	2La	10	3	0.3
13	Anwona	2Rb	10	1	0.1
14	Bogyawe	2La	6	1	0.17
15	Bogyawe	2Rb	6	0	0
16	Domenase	2La	114	55	0.48
17	Domenase	2Rb	114	2	0.02
18	Dompoase	2La	2	0	0
19	Dompoase	2Rb	2	0	0
20	Fumso	2La	2	0	0
21	Fumso	2Rb	2	0	0
22	Jacobu	2La	4	1	0.25
23	Jacobu	2Rb	4	0	0
24	Kente	2La	46	15	0.33
25	Kente	2Rb	46	1	0.02
26	Kokotro	2La	48	18	0.38
27	Kokotro	2Rb	48	0	0
28	Koniyaw	2La	62	14	0.23
29	Koniyaw	2Rb	62	1	0.02
30	Mprakyire	2La	18	10	0.56
31	Mprakyire	2Rb	18	0	0
32	New Edubiase	2La	30	9	0.3
33	New Edubiase	2Rb	30	0	0
34	Nkotumso	2La	60	21	0.35
35	Nkotumso	2Rb	60	1	0.02
36	Odumto	2La	64	24	0.38
37	Odumto	2Rb	64	2	0.03
38	Pokukrom	2La	74	30	0.41
39	Pokukrom	2Rb	74	0	0
40	Prisintease	2La	48	14	0.29
41	Prisintease	2Rb	48	0	0
42	Subin Camp	2La	2	2	1
43	Subin Camp	2Rb	2	0	0
44	Wamase	2La	32	11	0.34
45	Wamase	2Rb	32	0	0
46	Watreso	2La	38	10	0.26
47	Watreso	2Rb	38	0	0
48	Yadome	2La	12	3	0.25
49	Yadome	2Rb	12	0	0
