## Supplementary Table 3 for "Spatially-explicit genomics of *An. gambiae s.l* uncovers fine-scale population structure and mechanisms of insecticide resistance"

### Sheet: Sheet1
dup	coluzzii	gambiae
Ace1_Del1	0.007109	0.52381
Ace1_Dup0	0.0118483	0.619048
Ace1_Dup1	0.0118483	0.619048
Cyp6aap_Dup0	0.751185	0.111111
Cyp6aap_Dup10	0.260664	0
Cyp6aap_Dup11	0.120853	0
Cyp6aap_Dup7	0.464455	0
Cyp6mz_Dup0	0.0805687	0.142857
Cyp6mz_Dupz1	0	0.0952381
Cyp9k1_Dup0	0	0.793651
Cyp9k1_Dup11	0	0.0634921
Cyp9k1_Dup28	0	0.698413
Cyp9k1_Dup4	0	0.031746
Gstue_Dup0	0.0473934	0.015873
Gstue_Dup7	0.035545	0
