## Supplementary Table 4 for "Spatially-explicit genomics of *An. gambiae s.l* uncovers fine-scale population structure and mechanisms of insecticide resistance"

### Sheet: Sheet1
voi	index	Param.	Std. dev.	pvalue	padj
R254K	mining_non-mining	-1.11762	0.285919	9.27329e-05	0.000333839
V402L	mining_non-mining	-0.0277382	0.239821	0.90792	0.90792
L995F	mining_non-mining	0.0277382	0.239821	0.90792	0.90792
I1527T	mining_non-mining	-0.0277385	0.239821	0.907919	0.90792
P1874S	mining_non-mining	-0.963947	0.199817	1.40596e-06	6.32684e-06
I1940T	mining_non-mining	0.836479	0.489002	0.0871578	0.142728
A296G	mining_non-mining	1.13604	0.198601	1.06401e-08	6.38408e-08
L43F	mining_non-mining	-0.206964	0.192053	0.281194	0.414748
I114T	mining_non-mining	0.0260284	0.170175	0.878437	0.90792
F120L	mining_non-mining	-0.172027	0.165822	0.29954	0.414748
E205D	mining_non-mining	-1.38425	0.197035	2.13492e-12	3.84286e-11
Cyp6aap_Dup7	mining_non-mining	-1.05196	0.286623	0.000242371	0.000727113
Cyp6aap_Dup10	mining_non-mining	1.95247	0.30975	2.91228e-10	2.62105e-09
Cyp6aap_Dup11	mining_non-mining	-0.242682	0.37315	0.51546	0.662735
Gstue_Dup7	mining_non-mining	1.10377	0.530964	0.0376355	0.0846799
